# Methylation pattern of polymorphically imprinted *nc886* is not conserved across mammalia

**DOI:** 10.1101/2021.12.03.471165

**Authors:** Daria Kostiniuk, Hely Tamminen, Pashupati P. Mishra, Saara Marttila, Emma Raitoharju

**Affiliations:** Molecular Epidemiology, Faculty of Medicine and Health Technology, Tampere University, Tampere, Finland; Department of Clinical Chemistry, Faculty of Medicine and Health Technology, Tampere University, Tampere, Finland; Finnish Cardiovascular Research Centre, Faculty of Medicine and Health Technology, Tampere University, Tampere, Finland; Department of Clinical Chemistry, Fimlab Laboratories, Tampere, Finland; Gerontology Research Center, Tampere University, Finland; Tampere University Hospital, Tampere, Finland

**Keywords:** nc886, vtRNA2-1, primates, imprinting, DNA methylation

## Abstract

**Background:** In humans, the *nc886* locus is a polymorphically imprinted metastable epiallele. Periconceptional conditions have an effect on the methylation status of *nc886*, and further, this methylation status is associated with health outcomes in later life, in line with the Developmental Origins of Health and Disease (DOHaD) hypothesis. Animal models would offer opportunities to study the associations between periconceptional conditions, *nc886* methylation status and metabolic phenotypes further. Thus, we set out to investigate the methylation pattern of the *nc886* locus in non-human mammals.

**Data:** We obtained DNA methylation data from the data repository GEO for mammals, whose *nc886* gene included all three major parts of *nc886* and had sequency similarity of over 80% with the human *nc886*. Our final sample set consisted of DNA methylation data from humans, chimpanzees, bonobos, gorillas, orangutangs, baboons, macaques, vervets, marmosets and guinea pigs.

**Results:** In human data sets the methylation pattern of *nc886* locus followed the expected bimodal distribution, indicative of polymorphic imprinting. In great apes, we identified a unimodal DNA methylation pattern with 50% methylation level in all individuals and in all subspecies. In Old World monkeys, the between individual variation was greater and methylation on average was close to 60%. In guinea pigs the region around the *nc886* homologue was non-methylated. Results obtained from the sequence comparison of the CTCF binding sites flanking the *nc886* gene support the results on the DNA methylation data.

**Conclusions:** Our results indicate that unlike in humans, *nc886* is not a polymorphically imprinted metastable epiallele in non-human primates or in guinea pigs, thus implying that animal models are not applicable for *nc886* research. The obtained data suggests that the *nc886* region may be classically imprinted in great apes, and potentially also in Old World monkeys, but not in guinea pigs.
