## Supplementary material for "Methylation pattern of polymorphically imprinted *nc886* is not conserved across mammalia": S1 Table

### Sheet: BLAST
Site		hg19 coordinates
nc886	Gene	chr5:135416180-135416287
Centr-CTCF	Binding site	chr5:135415115-135415544
	Motif	chr5:135415305-135415319
Tel-CTCF	Binding site	chr5:135418124-135418523
	Motif	chr5:135418318-135418332
IL9 CTCF	Binding site	chr5:135223050-135223420
	Motif	chr5:135223235-135223249
Animal	NCBI tax id	nc886 gene						Centromeric CTCF							Telomeric CTCF							IL9 CTCF
		Q. cover	Seq similarity	Identities	Gaps	Strand		Q. cover	Seq similarity	Identities	Gaps	Strand	Motif		Q. cover	Seq similarity	Identities	Gaps	Strand	Motif		Q. cover	Seq similarity	Identities	Gaps	Strand	Motif
Chimpanzee	9598	1	1	108/108	0/108	Plus/Plus		1	99.3%	427/430	0/430	Plus/Plus	Identical		1	99.3%	397/400	0/400	Plus/Plus	Identical		1	96.8%	359/371	8/371	Plus/Plus	Identical
Bonobo	9597	1	1	108/108	0/108	Plus/Plus		1	99.1%	426/430	0/430	Plus/Plus	Identical		1	98.5%	394/400	0/400	Plus/Plus	Identical		1	95.5%	360/377	8/377	Plus/Plus	Identical
Gorilla	9593	0.99	1	107/107	0/108	Plus/Plus		1	98.4%	423/430	0/430	Plus/Plus	9: A->G		1	96.3%	390/405	5/405	Plus/Plus	Identical		1	96.8%	365/377	6/377	Plus/Plus	Identical
Orangutan	9601	0.97	1	105/105	0/108	Plus/Plus		1	97.4%	419/430	1/430	Plus/Plus	Identical		1	96.5%	391/405	7/405	Plus/Plus	Identical		1	90.8%	337/371	8/371	Plus/Plus	Identical
Gibbon	61853	1	1	107/107	0/108	Plus/Minus		1	95.8%	412/430	0/430	Plus/Minus	Identical		1	94.1%	385/409	10/409	Plus/Minus	Identical		1	89.0%	330/371	18/371	Plus/Minus	1:A->G
Vervet	60711	0.99	97.2%	104/107	0/108	Plus/Minus		1	93.3%	401/430	1/430	Plus/Minus	4:C->T; 14:C->T		1	91.0%	372/409	10/409	Plus/Minus	Identical		0.72	90.8%	208/229	1/229	Plus/Minus	1:A->G; 3:A->G
Macaque	9544	0.99	98.1%	105/107	0/108	Plus/Plus		1	93.4%	402/430	1/430	Plus/Plus	4:C->T		1	91.7%	375/409	10/409	Plus/Plus	Identical		0.77	87.0%	214/246	8/246	Plus/Plus	1:A->G; 3:A->G
Olive baboon	9555	0.99	98.1%	105/107	0/108	Plus/Plus		1	94.0%	404/430	1/430	Plus/Plus	4:C->T		1	92.0%	378/409	10/409	Plus/Plus	Identical		0.77	89.0%	219/246	8/246	Plus/Plus	1:A->G; 3:A->G
Marmoset	9483	0.9	90.8%	89/98	1/98	Plus/Plus		0.23	90.3%	93/103	0/103	Plus/Plus	No motif		1	88.4%	357/404	12/404	Plus/Plus	Identical		0.81	88.0%	189/215	1/215	Plus/Plus	1:A->G; 7:T->C
Marmot	9994	0.94	87.5%	91/104	2/104	Plus/Plus		No significant similarity found.*					Highly altered motif**		0.52	77.6%	170/219	11/219	Plus/Plus	Identical		0.16	86.9%	53/61	1/61	Plus/Plus	Identical
Red Squrrel	55149	0.94	91.4%	95/104	2/104	Plus/Plus		No significant similarity found.*							0.42	79.3%	134/169	14/169	Plus/Plus	Identical		0.16	87.1%	54/62	2/62	Plus/Plus	Identical
Guinea pig	10141	1	87.3%	96/110	3/110	Plus/Plus		No significant similarity found.*					Highly altered motif**		0.33	77.0%	107/139	9/139	Plus/Plus	Identical		No significant similarity found.*					1:A->G**
Mouse	10090	No significant similarity found.*						No significant similarity found.*							No significant similarity found.*							No significant similarity found.*					9:A->G**
* according to NCBI BLAST
** according to ensembl
